# Expert Curation of the Human and Mouse Olfactory Receptor Gene Repertoires Identifies Conserved Coding Regions Split Across Two Exons

**DOI:** 10.1101/774612

**Authors:** If H. A. Barnes, Ximena Ibarra-Soria, Stephen Fitzgerald, Jose M. Gonzalez, Claire Davidson, Matthew P. Hardy, Deepa Manthravadi, Laura Van Gerven, Mark Jorissen, Zhen Zeng, Mona Khan, Peter Mombaerts, Jennifer Harrow, Darren W. Logan, Adam Frankish

## Abstract

Olfactory receptor (OR) genes are the largest multi-gene family in the mammalian genome, with over 850 in human and nearly 1500 genes in mouse. The expansion of the OR gene repertoire has occurred through numerous duplication events followed by diversification, resulting in a large number of highly similar paralogous genes. These characteristics have made the annotation of the complete OR gene repertoire a complex task. Most OR genes have been predicted *in silico* and are typically annotated as intronless coding sequences. Here we have developed an expert curation pipeline to analyse and annotate every OR gene in the human and mouse reference genomes. By combining evidence from structural features, evolutionary conservation and experimental data, we have unified the annotation of these gene families, and have systematically determined the protein-coding potential of each locus. We have defined the non-coding regions of many OR genes, enabling us to generate full-length transcript models. We found that 13 human and 41 mouse OR loci have coding sequences that are split across two exons. These split OR genes are conserved across mammals, and are expressed at the same level as protein-coding OR genes with an intronless coding region. Our findings challenge the long-standing and widespread notion that the coding region of a vertebrate OR gene is contained within a single exon.
