## Supplementary File 4 for "Expert Curation of the Human and Mouse Olfactory Receptor Gene Repertoires Identifies Conserved Coding Regions Split Across Two Exons"

### Sheet: Sheet1
Chromosome	centiMorgan	MGI ID	Feature Type	Symbol	Name	Notes
1		MGI:3030260	protein coding gene	Olfr426	olfactory receptor 426
1		MGI:3030064	pseudogene	Olfr230-ps1	olfactory receptor 230, pseudogene 1
10		MGI:1313144	unclassified other genome feature	Olfr40	olfactory receptor 40
10		MGI:3030088	pseudogene	Olfr254-ps1	olfactory receptor 254, pseudogene 1
10	77.28	MGI:3031350	pseudogene	Olfr1516-ps	olfactory receptor 1516, pseudogene
11		MGI:3031396	pseudogene	Olfr1562-ps1	olfactory receptor 1562, pseudogene 1
15		MGI:3030091	protein coding gene	Olfr257	olfactory receptor 257
16		MGI:3030010	protein coding gene	Olfr176	olfactory receptor 176
16		MGI:3030041	protein coding gene	Olfr207	olfactory receptor 207
16	34.83	MGI:3030042	protein coding gene	Olfr208	olfactory receptor 208
16		MGI:3031373	pseudogene	Olfr1539-ps1	olfactory receptor 1539, pseudogene 1
17		MGI:2177483	protein coding gene	Olfr100	olfactory receptor 100
19		MGI:3031363	pseudogene	Olfr1529-ps1	olfactory receptor 1529, pseudogene 1	probably mapped within 19:12166137-12239303
19	8.68	MGI:3031263	pseudogene	Olfr1429-ps1	olfactory receptor 1429, pseudogene 1
19		MGI:3031385	pseudogene	Olfr1551-ps1	olfactory receptor 1551, pseudogene 1
19		MGI:3030086	pseudogene	Olfr252-ps1	olfactory receptor 252, pseudogene 1
2		MGI:3030905	protein coding gene	Olfr1071	olfactory receptor 1071
2		MGI:106009	complex/cluster/region	Olfr4	olfactory receptor 4 complex
2		MGI:3030087	pseudogene	Olfr253-ps1	olfactory receptor 253, pseudogene 1
2		MGI:3030901	pseudogene	Olfr1067-ps1	olfactory receptor 1067, pseudogene 1
2		MGI:3030902	pseudogene	Olfr1068-ps1	olfactory receptor 1068, pseudogene 1
2		MGI:3030908	pseudogene	Olfr1074-ps1	olfactory receptor 1074, pseudogene 1
2		MGI:3031024	pseudogene	Olfr1190-ps1	olfactory receptor 1190, pseudogene 1
2		MGI:3031380	pseudogene	Olfr1546-ps1	olfactory receptor 1546, pseudogene 1
2		MGI:3031381	pseudogene	Olfr1547-ps1	olfactory receptor 1547, pseudogene 1
2		MGI:3031388	pseudogene	Olfr1554-ps1	olfactory receptor 1554, pseudogene 1
2		MGI:3031395	pseudogene	Olfr1561-ps1	olfactory receptor 1561, pseudogene 1
4		MGI:1196258	complex/cluster/region	Olfr37	olfactory receptor 37 cluster
7		MGI:3030136	protein coding gene	Olfr302	olfactory receptor 302
7		MGI:3031394	pseudogene	Olfr1560-ps1	olfactory receptor 1560, pseudogene 1
9		MGI:3030076	protein coding gene	Olfr242	olfactory receptor 242
9		MGI:3033	protein coding gene	Olfr899	olfactory receptor 899
9		MGI:3034	protein coding gene	Olfr900	olfactory receptor 900
9		MGI:104712	complex/cluster/region	Olfr7	olfactory receptor 7 complex
unplaced		MGI:104714	unclassified other genome feature	Olfr14	olfactory receptor 14
unplaced		MGI:109	protein coding gene	Olfr28	olfactory receptor 28
unplaced		MGI:3030072	protein coding gene	Olfr238	olfactory receptor 238
unplaced		MGI:3030089	protein coding gene	Olfr255	olfactory receptor 255
unplaced		MGI:3030090	protein coding gene	Olfr256	olfactory receptor 256
unplaced		MGI:3030080	pseudogene	Olfr246-ps1	olfactory receptor 246, pseudogene 1
unplaced		MGI:3031044	pseudogene	Olfr1210-ps1	olfactory receptor 1210, pseudogene 1
