## Supplementary File 5 for "Expert Curation of the Human and Mouse Olfactory Receptor Gene Repertoires Identifies Conserved Coding Regions Split Across Two Exons"

### Sheet: Sheet1
	mouse							human							notes
	Gene	Ensembl transcript ID	Isoform	Chromosome	ORFsize	IntronPosition (aa)	IntronSpan (bp)	Gene	Ensembl transcript ID	Isoform	Chromosome	ORFsize	IntronPosition (aa)	IntronSpan (bp)
	Olfr104-ps	ENSMUST00000178766	1	17	319	10	1650
	Olfr104-ps	ENSMUST00000215398	2	17	322	13	1641
	Olfr105-ps	ENSMUST00000215518	1	17	305	13	2592
	Olfr106-ps	ENSMUST00000214704	1	17	322	13	3260
	Olfr1116	ENSMUST00000216364	1	2	328	6	1074
	Olfr1117-ps1	ENSMUST00000118736	1	2	327	5	1080								mouse is a polymorphic pseudogene
	Olfr1118	ENSMUST00000216396	1	2	327	5	1065
	Olfr1123	ENSMUST00000216208	1	2	321	5	1332	OR10AG1	ENST00000641071	2	11	321	5	1384	human gene has additional isoform contained within single exon
	Olfr1174-ps	ENSMUST00000213348	1	2	320	9	3114
	Olfr1175-ps	ENSMUST00000214207	1	2	320	9	3470
	Olfr1177-ps	ENSMUST00000216713	1	2	319	9	1540	OR5D3P	ENST00000641440	1	11	323	9	2161
	Olfr1183	ENSMUST00000213115	2	2	322	35	2596								mouse gene has additional isoform contained within single exon
	Olfr1289	ENSMUST00000120021	1	2	326	3	2154								human gene has additional isoform contained within single exon
	Olfr1291-ps	ENSMUST00000121345	1	2	326	3	1971	OR4F5	ENST00000641515	1	1	326	3	3463
	Olfr1293-ps	ENSMUST00000217845	1	2	326	3	1957	OR4F17	ENST00000618231	2	19	326	3	3467
	Olfr1331	ENSMUST00000216589	2	4	316	2	3915								mouse gene has additional isoform contained within single exon
	Olfr1333	ENSMUST00000214477	2	4	316	2	5625								mouse gene has additional isoform contained within single exon
	Olfr1358	ENSMUST00000204477	1	10	318	1	2075								human orthologue is a pseudogene but conserved multi-exonic orthologues in rat, cow, pig and elephant
	Olfr239	ENSMUST00000213731	2	17	319	28	7515								mouse gene has additional isoform contained within single exon
	Olfr240-ps1	ENSMUST00000216180	1	15	308	254	3128	OR5BS1P	ENST00000328207	1	12	311	257	2139
	Olfr286	ENSMUST00000073612	1	15	324	1	1533
	Olfr287	ENSMUST00000170618	1	15	322	1	1626
	Olfr288	ENSMUST00000165379	1	15	318	1	1343
	Olfr324	ENSMUST00000214990	2	11	325	9	2046								mouse gene has additional isoform contained within single exon
	Olfr324	ENSMUST00000216965	3	11	331	9	1960								mouse gene has additional isoform contained within single exon
	Olfr55	ENSMUST00000214891 ENSMUST00000214888	2	17	319	28	7554								mouse gene has additional isoform contained within single exon both these transcripts code for the same ORF
	Olfr560	ENSMUST00000232246	2	7	312	3	5397	OR51C1P	ENST00000641159	1	11	312	3	5965	mouse gene has additional isoform contained within single exon
	Olfr592	ENSMUST00000218618	2	7	323	312	550								mouse gene has additional isoform contained within single exon
	Olfr607	ENSMUST00000214347	1	7	327	6	2920								no orthologue in human but conserved multi-exonic orthologue in rat
	Olfr680-ps1	ENSMUST00000042676	1	7	311	82	1180								no orthologue in human but conserved multi-exonic structure in cow, dog, sheep and several other species
	Olfr682-ps1	ENSMUST00000071242	1	7	311	82	1136								mouse is a polymorphic pseudogene
	Olfr718-ps1	ENSMUST00000215102 ENSMUST00000213631 ENSMUST00000164536	1	5	344	16	3030								no orthologue in human but conserved multi-exonic orthologue in rodents all three transcripts code for the same ORF
	Olfr735	ENSMUST00000216634	1	14	323	1	2401	OR4Q3	ENST00000642117	1	14	321	1	3734
	Olfr745	ENSMUST00000213127	2	14	322	7	786								mouse gene has additional isoform contained within single exon
	Olfr764	ENSMUST00000204763	1	10	326	11	668								no orthologue in human but conserved multi-exonic orthologue in rodents
	Olfr766	ENSMUST00000204515	1	10	325	10	670								no orthologue in human but conserved multi-exonic orthologue in rodents
	Olfr844	ENSMUST00000220268	1	9	315	4	2065								no orthologue in human but conserved multi-exonic orthologue in rat
	Olfr857	ENSMUST00000217450	2	9	309	7	3227								mouse gene has additional isoform contained within single exon
	Olfr869	ENSMUST00000213024	1	9	323	9	7972
	Olfr872	ENSMUST00000086474	1	9	323	9	22628
	Olfr873	ENSMUST00000075717	1	9	323	9	1585	OR7E24	ENST00000641946	2	19	335	9	3567	human gene has additional isoform contained within single exon
	Olfr873	ENSMUST00000215540	2	9	322	8	1140
	Olfr18	ENSMUST00000212943	1	9	323	9	21047
	Olfr94	ENSMUST00000222190	1	17	311	2	2959	OR2I1P	ENST00000641137	1	6	315	2	2367
								OR10H4	ENST00000641275	2	19	305	7	3367	human gene has additional isoform contained within single exon; no conserved mouse orthologue but isoform accepted given high similarity to single-exon isoform
								OR10R2	ENST00000641067	2	1	324	9	7585	human gene has additional isoform contained within single exon; no conserved mouse orthologue but isoform accepted given high similarity to single-exon isoform
								OR2V1	ENST00000641367	2	5	308	24	4962	human gene has additional isoform contained within single exon; no conserved mouse orthologue but isoform accepted given high similarity to single-exon isoform
								OR52K1	ENST00000642020	2	11	301	4	5776	human gene has additional isoform contained within single exon; no conserved mouse orthologue but isoform accepted given high similarity to single-exon isoform
	Mouse-human pairs are orthologues.
	Genes within the same shading colour are paralogues.
